# OPTIMIR, a novel algorithm for integrating available genome-wide genotype data into miRNA sequence alignment analysis

**DOI:** 10.1101/479097

**Authors:** Florian Thibord, Claire Perret, Maguelonne Roux, Pierre Suchon, Marine Germain, Jean-François Deleuze, Pierre-Emmanuel Morange, David-Alexandre Trégouët, on behalf of the GENMED Consortium

## Abstract

Next-generation sequencing is an increasingly popular and efficient approach to characterize the full set of microRNAs (miRNAs) present in human biosamples. MiRNAs’ detection and quantification still remain a challenge as they can undergo different post transcriptional modifications and might harbor genetic variations (polymiRs) that may impact on the alignment step. We present a novel algorithm, OPTIMIR, that incorporates biological knowledge on miRNA editing and genome-wide genotype data available in the processed samples to improve alignment accuracy.

OPTIMIR was applied to 391 human plasma samples that had been typed with genome-wide genotyping arrays. OPTIMIR was able to detect genotyping errors, suggested the existence of novel miRNAs and highlighted the allelic imbalance expression of polymiRs in heterozygous carriers.

OPTIMIR is written in python, and freely available on the GENMED website (http://www.genmed.fr/index.php/fr/) and on Github (github.com/FlorianThibord/OptimiR).
