## Supplemental Tables 1 to 4 for "OPTIMIR, a novel algorithm for integrating available genome-wide genotype data into miRNA sequence alignment analysis"

### Sheet: Suppl Table 1
Supplementary Table 1: Bowtie2 alignment of miRSeq data with different alignment seed length
Bowtie2 Seed Length	After Alignment
	TOTAL reads	TOTAL ambigous reads	miRs: Sequences expressed (total: 2588)	Number canonical miRs	Nb Isoformes	Nb Reliable Isoforms (*)	Nb isoform per miR (average)	Nb reliable isoform per miR (average)
12	595023218	6.85754e+07	2588	915	1302378	20424	503.237	7.89181
13	584166507	63720478	2579	915	850849	17078	329.914	6.62195
14	576260068	60707314	2482	915	541446	14959	218.149	6.02699
15	572838687	59470291	2134	915	390611	13625	183.042	6.38472
16	568210216	55599076	1819	915	289447	12370	159.124	6.80044
17	561926285	10936664	1678	915	207555	10740	123.692	6.40048
18	556992220	8965700	1621	915	150358	9549	92.7563	5.89081
19	550679360	3248902	1587	915	104165	8177	65.6364	5.15249
20	541809265	2779129	1559	915	68827	6761	44.1482	4.33675
21	526199215	1043802	1540	915	45386	5468	29.4714	3.55065
22	505017606	987609	1512	915	30144	4222	19.9365	2.79233
The default seed length in bowtie2 very-sensitive-local mode is 20. However, diminushing the seed length can lead to an increase in sensitivity, and thus in isomiR detection.
Seed length = 17 is a good compromise as it allows for a better sensitivity than longer seeds & a great reduction of ambiguous alignments compared to shorter seed lengths.
(*) Reliable isoforms are expressed with at least 5x in at least 10 samples

### Sheet: Suppl Table 2
Supplementary Table 2: OptimiR resolution of ambiguous alignment with different W5 values (Bowtie2 seed = 17)
W5	After Cross-Mapping Reads Resolution (Seed length = 17)
	TOTAL reads	TOTAL ambigous reads remaining	miRs: Sequences expressed (total 2588)	Number canonical miRs	Nb Isoformes	Nb Reliable Isoforms (*)	Nb isoform per miR (average)	Nb reliable isoform per miR (average)
1	561926285	929198	1667	915	192523	10220	115.491	6.13077
2	561926285	929193	1664	915	192435	10221	115.646	6.14243
3	561926285	927518	1664	915	192394	10220	115.621	6.14183
4	561926285	927284	1664	915	192374	10220	115.609	6.14183
5	561926285	927976	1664	915	192393	10220	115.621	6.14183
6	561926285	927389	1664	915	192378	10220	115.612	6.14183
Application of OptimiR with different W5 values.
Although results are close between different weights, W5 = 4 showed the best results concerning the resolution of ambiguous alignments.

### Sheet: Suppl Table 3
Supplementary Table 3: List of mature miRNAs that can originate from different hairpins (or pri-miRNAs)
MIRS MATURES	HAIRPINS D'ORIGINE						VARIANT:
	Name	Chrom	Start	End	Sens	ID
hsa-miR-1972
	hsa-mir-1972-1	chr16	15010321	15010397	-	MI0009982
	hsa-mir-1972-2	chr16	70030346	70030422	+	MI0015977
hsa-miR-3199
	hsa-mir-3199-1	chr22	27920525	27920612	-	MI0014247	rs75321888
	hsa-mir-3199-2	chr22	27920526	27920611	+	MI0014248
hsa-miR-4444
	hsa-mir-4444-1	chr2	177212726	177212799	+	MI0016787
	hsa-mir-4444-2	chr3	75214476	75214549	+	MI0019111
hsa-miR-5701
	hsa-mir-5701-1	chr15	20940252	20940333	+	MI0019308
	hsa-mir-5701-2	chr15	21513959	21514040	+	MI0019593
	hsa-mir-5701-3	chr15	21951242	21951323	+	MI0031522
hsa-miR-521
	hsa-mir-521-2	chr19	53716594	53716680	+	MI0003163
	hsa-mir-521-1	chr19	53748636	53748722	+	MI0003176
hsa-miR-450a-5p
	hsa-mir-450a-1	chrX	134540341	134540431	-	MI0001652
	hsa-mir-450a-2	chrX	134540508	134540607	-	MI0003187
hsa-miR-3158-5p
	hsa-mir-3158-1	chr10	101601417	101601497	+	MI0014186
	hsa-mir-3158-2	chr10	101601417	101601497	-	MI0014187
hsa-miR-515-5p
	hsa-mir-515-1	chr19	53679003	53679085	+	MI0003144
	hsa-mir-515-2	chr19	53685009	53685091	+	MI0003147
hsa-let-7a-3p
	hsa-let-7a-3	chr22	46112749	46112822	+	MI0000062
	hsa-let-7a-1	chr9	94175957	94176036	+	MI0000060
hsa-miR-4536-3p
	hsa-mir-4536-2	chrX	55451495	55451582	+	MI0019149
	hsa-mir-4536-1	chrX	55451495	55451582	-	MI0016906
hsa-miR-133a-5p
	hsa-mir-133a-1	chr18	21825698	21825785	-	MI0000450
	hsa-mir-133a-2	chr20	62564912	62565013	+	MI0000451
hsa-miR-3913-5p
	hsa-mir-3913-1	chr12	69584722	69584823	-	MI0016417
	hsa-mir-3913-2	chr12	69584723	69584822	+	MI0016418
hsa-miR-3130-5p
	hsa-mir-3130-1	chr2	206783234	206783308	-	MI0014147
	hsa-mir-3130-2	chr2	206783234	206783308	+	MI0014148	rs2241347
hsa-miR-6089
	hsa-mir-6089-1	chrX	2609191	2609254	+	MI0020366
	hsa-mir-6089-2	chrY	2609191	2609254	+	MI0023563
hsa-miR-30c-5p
	hsa-mir-30c-1	chr1	40757284	40757372	+	MI0000736
	hsa-mir-30c-2	chr6	71376960	71377031	-	MI0000254
hsa-miR-16-5p
	hsa-mir-16-1	chr13	50048973	50049061	-	MI0000070
	hsa-mir-16-2	chr3	160404745	160404825	+	MI0000115
hsa-miR-513a-3p
	hsa-mir-513a-1	chrX	147213463	147213591	-	MI0003191
	hsa-mir-513a-2	chrX	147225826	147225952	-	MI0003192
hsa-miR-125b-5p
	hsa-mir-125b-1	chr11	122099757	122099844	-	MI0000446
	hsa-mir-125b-2	chr21	16590237	16590325	+	MI0000470
hsa-miR-548aj-3p
	hsa-mir-548aj-1	chr6	132115192	132115263	-	MI0016814
	hsa-mir-548aj-2	chrX	38023895	38023986	-	MI0016815	rs145326096
hsa-miR-518a-3p
	hsa-mir-518a-1	chr19	53731006	53731090	+	MI0003170
	hsa-mir-518a-2	chr19	53739333	53739419	+	MI0003173
hsa-miR-6511a-3p
	hsa-mir-6511a-1	chr16	14925937	14926003	+	MI0022223
	hsa-mir-6511a-2	chr16	16324588	16324654	+	MI0023564
	hsa-mir-6511a-3	chr16	16368876	16368942	+	MI0023565
	hsa-mir-6511a-4	chr16	18344013	18344079	-	MI0023566
hsa-miR-320d
	hsa-mir-320d-1	chr13	40727828	40727875	-	MI0008190
	hsa-mir-320d-2	chrX	140926172	140926219	-	MI0008192
hsa-miR-19b-3p
	hsa-mir-19b-1	chr13	91351192	91351278	+	MI0000074
	hsa-mir-19b-2	chrX	134169671	134169766	-	MI0000075
hsa-miR-514a-3p
	hsa-mir-514a-1	chrX	147279247	147279344	-	MI0003198
	hsa-mir-514a-2	chrX	147281943	147282030	-	MI0003199
	hsa-mir-514a-3	chrX	147284641	147284728	-	MI0003200
hsa-miR-550a-3p
	hsa-mir-550a-3	chr7	29680734	29680828	-	MI0003762
	hsa-mir-550a-1	chr7	30289794	30289890	+	MI0003600
	hsa-mir-550a-2	chr7	32732981	32733077	+	MI0003601
hsa-miR-153-3p
	hsa-mir-153-1	chr2	219294111	219294200	-	MI0000463
	hsa-mir-153-2	chr7	157574336	157574422	-	MI0000464
hsa-miR-133a-3p
	hsa-mir-133a-1	chr18	21825698	21825785	-	MI0000450
	hsa-mir-133a-2	chr20	62564912	62565013	+	MI0000451
hsa-miR-138-5p
	hsa-mir-138-2	chr16	56858518	56858601	+	MI0000455
	hsa-mir-138-1	chr3	44114212	44114310	+	MI0000476
hsa-miR-4536-5p
	hsa-mir-4536-2	chrX	55451495	55451582	+	MI0019149
	hsa-mir-4536-1	chrX	55451495	55451582	-	MI0016906
hsa-miR-1184
	hsa-mir-1184-1	chrX	154887360	154887458	-	MI0006277
	hsa-mir-1184-2	chrX	155383100	155383198	-	MI0015971
	hsa-mir-1184-3	chrX	155457517	155457615	+	MI0015972
hsa-miR-9-5p
	hsa-mir-9-1	chr1	156420341	156420429	-	MI0000466
	hsa-mir-9-3	chr15	89368017	89368106	+	MI0000468
	hsa-mir-9-2	chr5	88666853	88666939	-	MI0000467
hsa-miR-7641
	hsa-mir-7641-1	chr11	104252591	104252651	+	MI0024975
	hsa-mir-7641-2	chr14	75604209	75604261	+	MI0024976
hsa-miR-550a-5p
	hsa-mir-550a-1	chr7	30289794	30289890	+	MI0003600
	hsa-mir-550a-2	chr7	32732981	32733077	+	MI0003601
hsa-miR-4436b-3p
	hsa-mir-4436b-1	chr2	110086433	110086523	-	MI0017425
	hsa-mir-4436b-2	chr2	110284853	110284943	+	MI0019110
hsa-miR-3179
	hsa-mir-3179-1	chr16	14901508	14901591	+	MI0014213
	hsa-mir-3179-2	chr16	16300159	16300242	+	MI0014216
	hsa-mir-3179-3	chr16	18411894	18411977	-	MI0014221
	hsa-mir-3179-4	chr16	18494493	18494576	-	MI0031510
hsa-miR-128-3p
	hsa-mir-128-1	chr2	135665397	135665478	+	MI0000447
	hsa-mir-128-2	chr3	35744476	35744559	+	MI0000727
hsa-miR-514a-5p
	hsa-mir-514a-1	chrX	147279247	147279344	-	MI0003198
	hsa-mir-514a-2	chrX	147281943	147282030	-	MI0003199
	hsa-mir-514a-3	chrX	147284641	147284728	-	MI0003200
hsa-miR-548d-5p
	hsa-mir-548d-2	chr17	67471489	67471585	-	MI0003671
	hsa-mir-548d-1	chr8	123348034	123348130	-	MI0003668
hsa-miR-103b
	hsa-mir-103b-2	chr20	3917502	3917563	-	MI0007262
	hsa-mir-103b-1	chr5	168560904	168560965	+	MI0007261
hsa-miR-4520-5p
	hsa-mir-4520-1	chr17	6655440	6655509	-	MI0016886
	hsa-mir-4520-2	chr17	6655449	6655502	+	MI0017358	rs8078913
hsa-miR-219a-5p
	hsa-mir-219a-1	chr6	33207835	33207944	+	MI0000296
	hsa-mir-219a-2	chr9	128392618	128392714	-	MI0000740
hsa-miR-3130-3p
	hsa-mir-3130-1	chr2	206783234	206783308	-	MI0014147	rs2241347
	hsa-mir-3130-2	chr2	206783234	206783308	+	MI0014148
hsa-miR-8069
	hsa-mir-8069-1	chr21	6859171	6859256	+	MI0025905
	hsa-mir-8069-2	chr21	13724189	13724274	+	MI0031519
hsa-miR-548x-3p
	hsa-mir-548x-2	chr13	65966330	65966429	-	MI0016833
	hsa-mir-548x	chr21	18686090	18686164	-	MI0014244
hsa-miR-124-5p
	hsa-mir-124-3	chr20	63178500	63178586	+	MI0000445
	hsa-mir-124-1	chr8	9903388	9903472	-	MI0000443
	hsa-mir-124-2	chr8	64379149	64379257	+	MI0000444
hsa-miR-548f-3p
	hsa-mir-548f-1	chr10	54607874	54607957	-	MI0006374
	hsa-mir-548f-2	chr2	212426263	212426360	-	MI0006375
	hsa-mir-548f-3	chr5	110513829	110513915	-	MI0006376
	hsa-mir-548f-4	chr7	147378017	147378121	-	MI0006377
	hsa-mir-548f-5	chrX	32641474	32641559	-	MI0006378
hsa-miR-548a-3p
	hsa-mir-548a-1	chr6	18571784	18571880	+	MI0003593
	hsa-mir-548a-2	chr6	135239160	135239256	+	MI0003598
	hsa-mir-548a-3	chr8	104484369	104484465	-	MI0003612
hsa-miR-518a-5p
	hsa-mir-518a-1	chr19	53731006	53731090	+	MI0003170
	hsa-mir-518a-2	chr19	53739333	53739419	+	MI0003173
hsa-miR-3648
	hsa-mir-3648-1	chr21	8208473	8208652	+	MI0016048
	hsa-mir-3648-2	chr21	8986999	8987178	+	MI0031512
hsa-miR-526a
	hsa-mir-526a-1	chr19	53706252	53706336	+	MI0003157
	hsa-mir-526a-2	chr19	53726922	53726986	+	MI0003168
hsa-miR-516b-5p
	hsa-mir-516b-2	chr19	53725442	53725526	+	MI0003167
	hsa-mir-516b-1	chr19	53736845	53736934	+	MI0003172
hsa-miR-4509
	hsa-mir-4509-1	chr15	23197827	23197920	+	MI0016873
	hsa-mir-4509-2	chr15	28426491	28426584	+	MI0016874
	hsa-mir-4509-3	chr15	28490752	28490845	-	MI0016875
hsa-miR-6511b-3p
	hsa-mir-6511b-1	chr16	2106669	2106753	-	MI0022552
	hsa-mir-6511b-2	chr16	15134075	15134145	-	MI0023431
hsa-miR-3180
	hsa-mir-3180-5	chr16	2135977	2136129	-	MI0016409
	hsa-mir-3180-4	chr16	15154850	15155002	-	MI0016408
hsa-miR-3160-3p
	hsa-mir-3160-1	chr11	46451805	46451889	-	MI0014189
	hsa-mir-3160-2	chr11	46451807	46451887	+	MI0014190
hsa-miR-5583-5p
	hsa-mir-5583-2	chr18	39676719	39676777	-	MI0019140
	hsa-mir-5583-1	chr18	39676721	39676779	+	MI0019139
hsa-miR-512-5p
	hsa-mir-512-1	chr19	53666679	53666762	+	MI0003140
	hsa-mir-512-2	chr19	53669157	53669254	+	MI0003141
hsa-miR-6862-3p
	hsa-mir-6862-1	chr16	28390982	28391051	-	MI0022709
	hsa-mir-6862-2	chr16	28724252	28724321	+	MI0026415
hsa-miR-4650-3p
	hsa-mir-4650-1	chr7	67114322	67114397	-	MI0017277
	hsa-mir-4650-2	chr7	72697903	72697978	+	MI0017278
hsa-miR-8071
	hsa-mir-8071-1	chr14	105621116	105621180	+	MI0025907
	hsa-mir-8071-2	chr14	105640168	105640232	+	MI0026417	rs10151146
hsa-miR-3926
	hsa-mir-3926-1	chr8	12727232	12727304	-	MI0016434
	hsa-mir-3926-2	chr8	12727237	12727299	+	MI0016437
hsa-miR-3156-3p
	hsa-mir-3156-1	chr10	45164014	45164088	+	MI0014184
	hsa-mir-3156-2	chr18	14830166	14830242	+	MI0014230
hsa-miR-4315
	hsa-mir-4315-1	chr17	45475363	45475435	-	MI0015844
	hsa-mir-4315-2	chr17	64822030	64822102	-	MI0015983
hsa-miR-199a-5p
	hsa-mir-199a-2	chr1	172144535	172144644	-	MI0000281
	hsa-mir-199a-1	chr19	10817426	10817496	-	MI0000242
hsa-miR-5692c
	hsa-mir-5692c-1	chr5	135802985	135803075	-	MI0019288
	hsa-mir-5692c-2	chr7	97964405	97964481	-	MI0019289
hsa-miR-4436b-5p
	hsa-mir-4436b-1	chr2	110086433	110086523	-	MI0017425
	hsa-mir-4436b-2	chr2	110284853	110284943	+	MI0019110
hsa-miR-3198
	hsa-mir-3198-2	chr12	54231397	54231476	-	MI0017335
	hsa-mir-3198-1	chr22	17764180	17764259	-	MI0014246
hsa-miR-92a-3p
	hsa-mir-92a-1	chr13	91351314	91351391	+	MI0000093
	hsa-mir-92a-2	chrX	134169538	134169612	-	MI0000094
hsa-miR-1-3p
	hsa-mir-1-2	chr18	21829004	21829088	-	MI0000437
	hsa-mir-1-1	chr20	62554306	62554376	+	MI0000651
hsa-miR-509-5p
	hsa-mir-509-2	chrX	147258760	147258850	-	MI0005530
	hsa-mir-509-1	chrX	147260532	147260625	-	MI0003196
hsa-miR-1233-5p
	hsa-mir-1233-1	chr15	34382069	34382150	-	MI0006323
	hsa-mir-1233-2	chr15	34528290	34528371	-	MI0015973
hsa-miR-103a-3p
	hsa-mir-103a-2	chr20	3917494	3917571	+	MI0000108
	hsa-mir-103a-1	chr5	168560896	168560973	-	MI0000109
hsa-miR-378d
	hsa-mir-378d-1	chr4	5923275	5923328	-	MI0016749
	hsa-mir-378d-2	chr8	93916022	93916119	-	MI0003840
hsa-miR-6511a-5p
	hsa-mir-6511a-1	chr16	14925937	14926003	+	MI0022223
	hsa-mir-6511a-2	chr16	16324588	16324654	+	MI0023564
	hsa-mir-6511a-3	chr16	16368876	16368942	+	MI0023565
	hsa-mir-6511a-4	chr16	18344013	18344079	-	MI0023566
hsa-miR-3160-5p
	hsa-mir-3160-1	chr11	46451805	46451889	-	MI0014189
	hsa-mir-3160-2	chr11	46451807	46451887	+	MI0014190
hsa-miR-3180-5p
	hsa-mir-3180-1	chr16	14911220	14911313	+	MI0014214
	hsa-mir-3180-2	chr16	16309879	16309966	+	MI0014215
	hsa-mir-3180-3	chr16	18402178	18402271	-	MI0014217
hsa-miR-6511b-5p
	hsa-mir-6511b-1	chr16	2106669	2106753	-	MI0022552
	hsa-mir-6511b-2	chr16	15134075	15134145	-	MI0023431
hsa-miR-6724-5p
	hsa-mir-6724-1	chr21	8205315	8205406	+	MI0022559
	hsa-mir-6724-2	chr21	8249505	8249596	+	MI0031516
	hsa-mir-6724-3	chr21	8388362	8388453	+	MI0031517
	hsa-mir-6724-4	chr21	8432530	8432621	+	MI0031518
hsa-miR-512-3p
	hsa-mir-512-1	chr19	53666679	53666762	+	MI0003140
	hsa-mir-512-2	chr19	53669157	53669254	+	MI0003141
hsa-miR-6862-5p
	hsa-mir-6862-1	chr16	28390982	28391051	-	MI0022709
	hsa-mir-6862-2	chr16	28724252	28724321	+	MI0026415
hsa-miR-3156-5p
	hsa-mir-3156-1	chr10	45164014	45164088	+	MI0014184
	hsa-mir-3156-2	chr18	14830166	14830242	+	MI0014230
	hsa-mir-3156-3	chr21	13406384	13406460	-	MI0014242
hsa-let-7a-5p
	hsa-let-7a-2	chr11	122146522	122146593	-	MI0000061
	hsa-let-7a-3	chr22	46112749	46112822	+	MI0000062
	hsa-let-7a-1	chr9	94175957	94176036	+	MI0000060
hsa-miR-3690
	hsa-mir-3690-1	chrX	1293918	1293992	+	MI0016091
	hsa-mir-3690-2	chrY	1293918	1293992	+	MI0023561
hsa-miR-181b-5p
	hsa-mir-181b-1	chr1	198858873	198858982	-	MI0000270
	hsa-mir-181b-2	chr9	124693710	124693798	+	MI0000683
hsa-miR-135a-5p
	hsa-mir-135a-2	chr12	97563812	97563911	+	MI0000453
	hsa-mir-135a-1	chr3	52294219	52294308	-	MI0000452
hsa-miR-4773
	hsa-mir-4773-2	chr2	151368334	151368411	-	MI0017416
	hsa-mir-4773-1	chr2	151368334	151368411	+	MI0017415
hsa-miR-4771
	hsa-mir-4771-1	chr2	87194786	87194859	+	MI0017412
	hsa-mir-4771-2	chr2	111771061	111771134	-	MI0017413
hsa-miR-1255b-5p
	hsa-mir-1255b-2	chr1	167998660	167998726	+	MI0006436
	hsa-mir-1255b-1	chr4	36426366	36426428	-	MI0006435	rs6841938
hsa-miR-329-5p
	hsa-mir-329-1	chr14	101026785	101026864	+	MI0001725
	hsa-mir-329-2	chr14	101027100	101027183	+	MI0001726
hsa-miR-320c
	hsa-mir-320c-1	chr18	21683510	21683597	+	MI0003778
	hsa-mir-320c-2	chr18	24321686	24321735	+	MI0008191
hsa-miR-320b
	hsa-mir-320b-1	chr1	116671749	116671827	+	MI0003776
	hsa-mir-320b-2	chr1	224257004	224257141	-	MI0003839
hsa-miR-376a-3p
	hsa-mir-376a-2	chr14	101040069	101040148	+	MI0003529
	hsa-mir-376a-1	chr14	101040782	101040849	+	MI0000784
hsa-miR-486-5p
	hsa-mir-486-1	chr8	41660441	41660508	-	MI0002470
	hsa-mir-486-2	chr8	41660444	41660507	+	MI0023622
hsa-miR-4776-3p
	hsa-mir-4776-1	chr2	212926257	212926336	+	MI0017419
	hsa-mir-4776-2	chr2	212926257	212926336	-	MI0017420
hsa-miR-3687
	hsa-mir-3687-1	chr21	8208844	8208904	+	MI0016088
	hsa-mir-3687-2	chr21	8987370	8987430	+	MI0031515
hsa-miR-181a-5p
	hsa-mir-181a-1	chr1	198859044	198859153	-	MI0000289
	hsa-mir-181a-2	chr9	124692442	124692551	+	MI0000269
hsa-miR-516a-5p
	hsa-mir-516a-1	chr19	53756741	53756830	+	MI0003180
	hsa-mir-516a-2	chr19	53761133	53761222	+	MI0003181
hsa-miR-218-5p
	hsa-mir-218-1	chr4	20528275	20528384	+	MI0000294
	hsa-mir-218-2	chr5	168768146	168768255	-	MI0000295
hsa-miR-3688-3p
	hsa-mir-3688-1	chr4	159128802	159128894	-	MI0016089
	hsa-mir-3688-2	chr4	159128805	159128891	+	MI0017447
hsa-miR-129-5p
	hsa-mir-129-2	chr11	43581394	43581483	+	MI0000473
	hsa-mir-129-1	chr7	128207872	128207943	+	MI0000252
hsa-miR-24-3p
	hsa-mir-24-2	chr19	13836287	13836359	-	MI0000081
	hsa-mir-24-1	chr9	95086021	95086088	+	MI0000080
hsa-miR-548ae-3p
	hsa-mir-548ae-1	chr2	184378975	184379044	+	MI0016779
	hsa-mir-548ae-2	chr5	58530043	58530109	-	MI0016780
hsa-miR-548aa
	hsa-mir-548aa-2	chr17	67471489	67471585	+	MI0016690
	hsa-mir-548aa-1	chr8	123348034	123348130	+	MI0016689
hsa-miR-548ag
	hsa-mir-548ag-2	chr20	60564562	60564625	+	MI0016794
	hsa-mir-548ag-1	chr4	60922619	60922684	+	MI0016793
hsa-miR-29b-3p
	hsa-mir-29b-2	chr1	207802443	207802523	-	MI0000107
	hsa-mir-29b-1	chr7	130877459	130877539	-	MI0000105
hsa-miR-4435
	hsa-mir-4435-1	chr2	87629755	87629834	+	MI0016775
	hsa-mir-4435-2	chr2	111321013	111321086	-	MI0016777
hsa-miR-3180-3p
	hsa-mir-3180-1	chr16	14911220	14911313	+	MI0014214
	hsa-mir-3180-2	chr16	16309879	16309966	+	MI0014215
	hsa-mir-3180-3	chr16	18402178	18402271	-	MI0014217
hsa-miR-486-3p
	hsa-mir-486-1	chr8	41660441	41660508	-	MI0002470
	hsa-mir-486-2	chr8	41660444	41660507	+	MI0023622
hsa-miR-4283
	hsa-mir-4283-1	chr7	56955785	56955864	-	MI0015892
	hsa-mir-4283-2	chr7	63621090	63621169	+	MI0015982
hsa-miR-1302
	hsa-mir-1302-2	chr1	30366	30503	+	MI0006363
	hsa-mir-1302-1	chr12	112695034	112695176	-	MI0006362
	hsa-mir-1302-10	chr15	101960459	101960596	-	MI0015979
	hsa-mir-1302-11	chr19	71973	72110	+	MI0015980
	hsa-mir-1302-3	chr2	113582959	113583096	-	MI0006364
	hsa-mir-1302-4	chr2	207269275	207269424	-	MI0006365
	hsa-mir-1302-5	chr20	50614636	50614785	-	MI0006366
	hsa-mir-1302-6	chr7	18127220	18127309	-	MI0006367
	hsa-mir-1302-7	chr8	141786242	141786313	-	MI0006368
	hsa-mir-1302-9	chr9	30144	30281	+	MI0015978
	hsa-mir-1302-8	chr9	97363554	97363681	-	MI0006369
hsa-miR-1285-3p
	hsa-mir-1285-2	chr2	70252918	70253005	-	MI0006347
	hsa-mir-1285-1	chr7	92204015	92204098	-	MI0006346
hsa-miR-5692a
	hsa-mir-5692a-1	chr7	97963658	97963726	+	MI0019297
	hsa-mir-5692a-2	chr8	12719132	12719190	+	MI0019298
hsa-miR-7-5p
	hsa-mir-7-2	chr15	88611825	88611934	+	MI0000264
	hsa-mir-7-3	chr19	4770670	4770779	+	MI0000265
	hsa-mir-7-1	chr9	83969748	83969857	-	MI0000263
hsa-miR-6859-5p
	hsa-mir-6859-1	chr1	17369	17436	-	MI0022705
	hsa-mir-6859-2	chr1	187891	187958	-	MI0026420
	hsa-mir-6859-3	chr15	101973524	101973591	+	MI0026421
	hsa-mir-6859-4	chr16	17052	17119	-	MI0031521
hsa-miR-105-3p
	hsa-mir-105-1	chrX	152392219	152392299	-	MI0000111
	hsa-mir-105-2	chrX	152394412	152394492	-	MI0000112
hsa-miR-329-3p
	hsa-mir-329-1	chr14	101026785	101026864	+	MI0001725
	hsa-mir-329-2	chr14	101027100	101027183	+	MI0001726
hsa-miR-519a-3p
	hsa-mir-519a-1	chr19	53752397	53752481	+	MI0003178
	hsa-mir-519a-2	chr19	53762344	53762430	+	MI0003182
hsa-miR-3680-3p
	hsa-mir-3680-1	chr16	21506049	21506135	-	MI0016081
	hsa-mir-3680-2	chr16	29599179	29599265	-	MI0019113
hsa-miR-199a-3p
	hsa-mir-199a-2	chr1	172144535	172144644	-	MI0000281
	hsa-mir-199a-1	chr19	10817426	10817496	-	MI0000242
hsa-miR-516a-3p
	hsa-mir-516a-1	chr19	53756741	53756830	+	MI0003180
	hsa-mir-516a-2	chr19	53761133	53761222	+	MI0003181
hsa-miR-3688-5p
	hsa-mir-3688-1	chr4	159128802	159128894	-	MI0016089
	hsa-mir-3688-2	chr4	159128805	159128891	+	MI0017447
hsa-miR-516b-3p
	hsa-mir-516b-2	chr19	53725442	53725526	+	MI0003167
	hsa-mir-516b-1	chr19	53736845	53736934	+	MI0003172
hsa-miR-548h-5p
	hsa-mir-548h-1	chr14	64095024	64095125	-	MI0006411
	hsa-mir-548h-2	chr16	11306440	11306527	-	MI0006412
	hsa-mir-548h-3	chr17	13543529	13543646	-	MI0006413	rs9913045
	hsa-mir-548h-5	chr6	131792172	131792231	+	MI0016751
	hsa-mir-548h-4	chr8	27048853	27048963	-	MI0006414
hsa-miR-548i
	hsa-mir-548i-1	chr3	125790404	125790552	-	MI0006421
	hsa-mir-548i-2	chr4	9556168	9556316	-	MI0006422
	hsa-mir-548i-3	chr8	8088941	8089089	-	MI0006423
	hsa-mir-548i-4	chrX	84225752	84225828	-	MI0006424
hsa-miR-101-3p
	hsa-mir-101-1	chr1	65058434	65058508	-	MI0000103
	hsa-mir-101-2	chr9	4850297	4850375	+	MI0000739
hsa-miR-1254
	hsa-mir-1254-2	chr10	23393405	23393467	+	MI0016747
	hsa-mir-1254-1	chr10	68759318	68759414	+	MI0006388
hsa-miR-548d-3p
	hsa-mir-548d-2	chr17	67471489	67471585	-	MI0003671
	hsa-mir-548d-1	chr8	123348034	123348130	-	MI0003668
hsa-miR-3202
	hsa-mir-3202-1	chrX	153981097	153981177	+	MI0014252
	hsa-mir-3202-2	chrX	153981098	153981176	-	MI0014253
hsa-miR-550b-2-5p
	hsa-mir-550b-1	chr7	30289794	30289890	-	MI0016686
	hsa-mir-550b-2	chr7	32732981	32733077	-	MI0016687
hsa-miR-3670
	hsa-mir-3670-1	chr16	14907717	14907781	+	MI0016071
	hsa-mir-3670-2	chr16	16306370	16306434	+	MI0019112
	hsa-mir-3670-3	chr16	18405698	18405762	-	MI0031513
	hsa-mir-3670-4	chr16	18488301	18488365	-	MI0031514
hsa-miR-6770-5p
	hsa-mir-6770-1	chr16	14930820	14930879	+	MI0022615
	hsa-mir-6770-2	chr16	16329305	16329364	+	MI0026418
	hsa-mir-6770-3	chr16	18379351	18379410	-	MI0026419
hsa-miR-6859-3p
	hsa-mir-6859-1	chr1	17369	17436	-	MI0022705
	hsa-mir-6859-2	chr1	187891	187958	-	MI0026420
	hsa-mir-6859-3	chr15	101973524	101973591	+	MI0026421
	hsa-mir-6859-4	chr16	17052	17119	-	MI0031521
hsa-miR-9-3p
	hsa-mir-9-1	chr1	156420341	156420429	-	MI0000466
	hsa-mir-9-3	chr15	89368017	89368106	+	MI0000468
	hsa-mir-9-2	chr5	88666853	88666939	-	MI0000467
hsa-miR-196a-5p
	hsa-mir-196a-2	chr12	53991738	53991847	+	MI0000279
	hsa-mir-196a-1	chr17	48632490	48632559	-	MI0000238
hsa-miR-3680-5p
	hsa-mir-3680-1	chr16	21506049	21506135	-	MI0016081
	hsa-mir-3680-2	chr16	29599179	29599265	-	MI0019113
hsa-miR-124-3p
	hsa-mir-124-3	chr20	63178500	63178586	+	MI0000445
	hsa-mir-124-1	chr8	9903388	9903472	-	MI0000443
	hsa-mir-124-2	chr8	64379149	64379257	+	MI0000444
hsa-miR-3119
	hsa-mir-3119-1	chr1	170151378	170151462	-	MI0014134
	hsa-mir-3119-2	chr1	170151378	170151462	+	MI0014135
hsa-miR-3118
	hsa-mir-3118-2	chr15	20832795	20832869	+	MI0014132
	hsa-mir-3118-3	chr15	21406385	21406459	+	MI0014133
	hsa-mir-3118-4	chr15	21843750	21843824	+	MI0014207
	hsa-mir-3118-1	chr21	13644775	13644850	-	MI0014131
hsa-miR-3116
	hsa-mir-3116-1	chr1	62078786	62078859	+	MI0014128
	hsa-mir-3116-2	chr1	62078789	62078856	-	MI0014129
hsa-miR-550b-3p
	hsa-mir-550b-1	chr7	30289794	30289890	-	MI0016686
	hsa-mir-550b-2	chr7	32732981	32733077	-	MI0016687
hsa-miR-1244
	hsa-mir-1244-3	chr12	9239467	9239551	-	MI0015975
	hsa-mir-1244-4	chr12	12111952	12112036	+	MI0031511
	hsa-mir-1244-1	chr2	231713314	231713398	+	MI0006379
	hsa-mir-1244-2	chr5	118974586	118974670	+	MI0015974
hsa-miR-3689d
	hsa-mir-3689d-1	chr9	134849609	134849682	-	MI0016834
	hsa-mir-3689d-2	chr9	134850277	134850356	-	MI0016835
hsa-miR-4650-5p
	hsa-mir-4650-1	chr7	67114322	67114397	-	MI0017277
	hsa-mir-4650-2	chr7	72697903	72697978	+	MI0017278
hsa-miR-105-5p
	hsa-mir-105-1	chrX	152392219	152392299	-	MI0000111
	hsa-mir-105-2	chrX	152394412	152394492	-	MI0000112
hsa-miR-1233-3p
	hsa-mir-1233-1	chr15	34382069	34382150	-	MI0006323
	hsa-mir-1233-2	chr15	34528290	34528371	-	MI0015973
hsa-miR-4472
	hsa-mir-4472-2	chr12	116428252	116428318	-	MI0016824	rs370202370, rs11068023
	hsa-mir-4472-1	chr8	142176339	142176418	+	MI0016823	rs28655823
hsa-miR-1185-5p
	hsa-mir-1185-1	chr14	101042977	101043062	+	MI0003844
	hsa-mir-1185-2	chr14	101044198	101044283	+	MI0003821
hsa-miR-4679
	hsa-mir-4679-2	chr10	89063335	89063411	-	MI0017311
	hsa-mir-4679-1	chr10	89063336	89063410	+	MI0017310
hsa-miR-194-5p
	hsa-mir-194-1	chr1	220118157	220118241	-	MI0000488
	hsa-mir-194-2	chr11	64891355	64891439	-	MI0000732
hsa-miR-7973
	hsa-mir-7973-2	chr15	51314032	51314107	-	MI0025749
	hsa-mir-7973-1	chr15	51314034	51314109	+	MI0025748
hsa-miR-941
	hsa-mir-941-1	chr20	63919449	63919520	+	MI0005763
	hsa-mir-941-2	chr20	63919505	63919576	+	MI0005764
	hsa-mir-941-3	chr20	63919561	63919632	+	MI0005765	rs574724312
	hsa-mir-941-4	chr20	63919756	63919827	+	MI0005766
	hsa-mir-941-5	chr20	63919868	63919939	+	MI0031520
hsa-miR-5583-3p
	hsa-mir-5583-2	chr18	39676719	39676777	-	MI0019140
	hsa-mir-5583-1	chr18	39676721	39676779	+	MI0019139
hsa-miR-3158-3p
	hsa-mir-3158-1	chr10	101601417	101601497	+	MI0014186
	hsa-mir-3158-2	chr10	101601417	101601497	-	MI0014187
hsa-miR-515-3p
	hsa-mir-515-1	chr19	53679003	53679085	+	MI0003144
	hsa-mir-515-2	chr19	53685009	53685091	+	MI0003147
hsa-miR-3914
	hsa-mir-3914-1	chr7	71307672	71307770	-	MI0016419
	hsa-mir-3914-2	chr7	71307674	71307768	+	MI0016421
hsa-let-7f-5p
	hsa-let-7f-1	chr9	94176347	94176433	+	MI0000067
	hsa-let-7f-2	chrX	53557192	53557274	-	MI0000068
hsa-miR-3913-3p
	hsa-mir-3913-1	chr12	69584722	69584823	-	MI0016417
	hsa-mir-3913-2	chr12	69584723	69584822	+	MI0016418
hsa-miR-6770-3p
	hsa-mir-6770-1	chr16	14930820	14930879	+	MI0022615
	hsa-mir-6770-2	chr16	16329305	16329364	+	MI0026418
	hsa-mir-6770-3	chr16	18379351	18379410	-	MI0026419
hsa-miR-513a-5p
	hsa-mir-513a-1	chrX	147213463	147213591	-	MI0003191
	hsa-mir-513a-2	chrX	147225826	147225952	-	MI0003192
hsa-miR-26a-5p
	hsa-mir-26a-2	chr12	57824609	57824692	-	MI0000750
	hsa-mir-26a-1	chr3	37969404	37969480	+	MI0000083
hsa-miR-509-3p
	hsa-mir-509-2	chrX	147258760	147258850	-	MI0005530
	hsa-mir-509-3	chrX	147259652	147259726	-	MI0005717
	hsa-mir-509-1	chrX	147260532	147260625	-	MI0003196
hsa-miR-517-5p
	hsa-mir-517a	chr19	53712268	53712354	+	MI0003161
	hsa-mir-517b	chr19	53721076	53721142	+	MI0003165
	hsa-mir-517c	chr19	53741313	53741407	+	MI0003174
hsa-miR-4776-5p
	hsa-mir-4776-1	chr2	212926257	212926336	+	MI0017419
	hsa-mir-4776-2	chr2	212926257	212926336	-	MI0017420
hsa-miR-3910
	hsa-mir-3910-1	chr9	91636251	91636361	+	MI0016414
	hsa-mir-3910-2	chr9	91636264	91636345	-	MI0016431
hsa-miR-548o-3p
	hsa-mir-548o-2	chr20	38516563	38516632	+	MI0016746
	hsa-mir-548o	chr7	102405742	102405855	-	MI0006402
hsa-miR-1283
	hsa-mir-1283-1	chr19	53688481	53688567	+	MI0003832
	hsa-mir-1283-2	chr19	53758232	53758318	+	MI0006430
hsa-miR-1289
	hsa-mir-1289-1	chr20	35453954	35454097	-	MI0006350
	hsa-mir-1289-2	chr5	133427596	133427706	-	MI0006351

### Sheet: Suppl Table 4
Supplementary Table 4: PolymiRs expressed by heterozygous carriers
					Ratio of Alternative / Reference Counts
polymiR	rsID	Number of Samples	Counts Reference	Counts Alternative	Mean	Median	Min	Max
hsa-miR-4433b-3p	rs12473206	147	19012	85651	0.81	0.83	0.00	1.00
hsa-miR-7854-3p	rs2925980	65	42	1198	0.96	1.00	0.00	1.00
hsa-miR-1255b-5p	rs6841938	48	4034.5	64.5	0.01	0.01	0.00	0.08
hsa-miR-7107-3p	rs3817551	33	574	1	0.00	0.00	0.00	0.06
hsa-miR-5189-3p	rs35613341	20	385	0	0.00	0.00	0.00	0.00
hsa-miR-4745-5p	rs10422347	14	300	15	0.07	0.00	0.00	1.00
hsa-miR-6826-5p	rs6771809	11	24	209	0.91	1.00	0.00	1.00
hsa-miR-548ap-5p	rs4414449	11	14	3	0.09	0.00	0.00	0.50
hsa-miR-4707-3p	rs2273626	6	107	0	0.00	0.00	0.00	0.00
hsa-miR-1304-3p	rs2155248	5	146	73	0.2	0.02	0.00	0.50
hsa-miR-3622a-5p	rs66683138	4	61	24	0.25	0.00	0.00	1.00
hsa-miR-3620-5p	rs2070960	4	15	0	0.00	0.00	0.00	0.00
hsa-miR-4741	rs7227168	4	67	0	0.00	0.00	0.00	0.00
hsa-miR-3130-3p	rs2241347	3	19	0	0.00	0.00	0.00	0.00
hsa-miR-4804-5p	rs266435	3	0	38	1	1.00	1.00	1.00
hsa-miR-339-3p	rs72631820	3	49	0	0.00	0.00	0.00	0.00
hsa-miR-6763-3p	rs3751304	2	66	0	0.00	0.00	0.00	0.00
hsa-miR-585-3p	rs62376935	2	2	48	0.98	0.98	0.95	1.00
hsa-miR-4433a-5p	rs12473206	2	6	0	0.00	0.00	0.00	0.00
hsa-miR-6839-5p	rs7804972	2	8	0	0.00	0.00	0.00	0.00
hsa-miR-4302	rs11048315	2	0	2	1	1.00	1.00	1.00
hsa-miR-1269a	rs73239138	2	5	31.5	0.5	0.50	0.00	1.00
hsa-miR-4999-5p	rs72996752	1	0	26	1	1.00	1.00	1.00
hsa-miR-4638-5p	rs146528803	1	15	0	0.00	0.00	0.00	0.00
hsa-miR-1269b	rs12451747	1	31.5	0	0.00	0.00	0.00	0.00
hsa-miR-4520-3p	rs8078913	1	0.5	0.5	0.5	0.50	0.50	0.50
hsa-miR-548al	rs515924	1	0	4	1	1.00	1.00	1.00
hsa-miR-4459	rs73112689	1	11	0	0.00	0.00	0.00	0.00
hsa-miR-3928-5p	rs5997893	1	0.5	0.5	0.5	0.5	0.50	0.50
In cases where reads mapped to multiple sequences, with an identical alignment score, a weight has beed applied to each alignment, and resulted in fractioned counts.
For example, hsa-miR-3928-5p has 0.5 counts on both the reference and the alternative sequence. This is because a single read aligned on both sequences, and both alignments had the same alignment score (the genetic variant was not covered by the read in this case). Thus, both alignments received a weight of ½.
